# Decoding Gene Networks Controlling Hypothalamic and Prethalamic Neuron Development

**DOI:** 10.1101/2025.01.10.632449

**Authors:** Dong Won Kim, Leighton H. Duncan, Jenny Xu, Minzi Chang, Sara Sejer Sørensen, Chantelle E. Terrillion, Patrick O. Kanold, Elsie Place, Seth Blackshaw

## Abstract

Neuronal subtypes derived from the embryonic hypothalamus and prethalamus regulate many essential physiological processes, yet the gene regulatory networks controlling their development remain poorly understood. Using single-cell RNA- and ATAC-sequencing, we analyzed mouse hypothalamic and prethalamic development from embryonic day 11 to postnatal day 8, profiling 660,000 cells in total. This identified key transcriptional and chromatin dynamics driving regionalization, neurogenesis, and differentiation. This identified multiple distinct neural progenitor populations, as well as gene regulatory networks that control their spatial and temporal identities, and their terminal differentiation into major neuronal subtypes. Integrating these results with large-scale genome-wide association study data, we identified a central role for transcription factors controlling supramammillary hypothalamic development in a broad range of metabolic and cognitive traits. Recurring cross-repressive regulatory relationships were observed between transcription factors that induced prethalamic and tuberal hypothalamic identity on the one hand and mammillary and supramammillary hypothalamic identity on the other. In postnatal animals, *Dlx1/2* was found to severely disrupt GABAergic neuron specification in both the hypothalamus and prethalamus, resulting in a loss of inhibition of thalamic neurons, hypersensitivity to cold, and behavioral hyperactivity. By identifying core gene regulatory networks controlling the specification and differentiation of major hypothalamic and prethalamic neuronal cell types, this study provides a roadmap for future efforts aimed at preventing and treating a broad range of homeostatic and cognitive disorders.
