## Supplementary material for "Decoding Gene Networks Controlling Hypothalamic and Prethalamic Neuron Development": Reagents and Resources

### Sheet: Sheet1
REAGENT or RESOURCE	SOURCE	IDENTIFIER
Antibodies
Anti-Pvalb	Swant	PV-25
Anti-Pax6	Abcam	ab2237
Anti-HuC/D	Invitrogen	A-21271
Anti-NeuN	Millipore	MAB377
Goat anti-Mouse Alexa Fluor 647	Abcam	ab150115
Experimental Models
Foxd1-Cre		JAX#012463	C67BL6/CD1
Isl1-flox		PMID: 18434421	C67BL6/CD1
Lhx1-flox		PMID: 11857795	C67BL6/CD1
Nkx2.2-Cre		JAX#026880	C67BL6/CD1
Dlx1/2-flox		PMID: 29795232	C67BL6/CD1
CD1 Wild type mice		Charles River Laboratories	CD1
Chemicals, peptides, and recombinant proteins
Hibernate-E	Thermo Fisher Scientific	Cat# A1247601
Hibernate-A	Thermo Fisher Scientific	Cat# A1247501
B-27 Supplement	Thermo Fisher Scientific	Cat# 17504044
GlutaMAX Supplement	Thermo Fisher Scientific	Cat# 35050061
Hibernate-E Minus Calcium	BrainBits	Cat# HECA500
Hibernate-A Minus Calcium	BrainBits	Cat# HACA500
RNase inhibitor	Promega	Cat# N2615
DNase I	Sigma-Aldrich	Cat# 4716728001
Trypan Blue	Thermo Fisher Scientific	Cat# 15250061
ProLong Gold Antifade Mountant	Thermo Fisher Scientific	Cat# P36934
Aqua-Poly/Mount	Fisher Scientific	Cat# 18606-20
Critical commercial assays
Chromium Single Cell 3′ Library and Gel Bead Kit v3	10x Genomics	Cat# 1000075
Chromium Single Cell 3′ Library and Gel Bead Kit v3.1	10x Genomics	Cat# 1000268
10x Genomics Chromium Single Cell ATAC v1.1	10x Genomics	Cat# 1000175
10x Genomics Xenium	10x Genomics	Cat# 1000462 + Custom Genes
Deposited data
ScRNA-Seq and scATAC-Seq Raw	This paper	GSE28449
ScRNA-Seq and scATAC-Seq Processed	This paper	10.5281/zenodo.14292831
Xenium Processed	This paper	10.5281/zenodo.14292831
Oligonucleotides
Mm-Sp8-C3	ACDBio	#547521-C3
Mm-Sp9-C1	ACDBio	#564531
Mm-Pitx2-C2	ACDBio	#412841-C2
Mm-Irx5-C1	ACDBio	#513871
Mm-Meis2-C2	ACDBio	#512841-C2
Mm-Npw-C1	ACDBio	#495671
Mm-Pnoc-C2	ACDBio	#437881-C2
Mm-Slc32a1-C2	ACDBio	#319191-C2
Mm-Slc17a6-C3	ACDBio	#319171-C3
Mm-Gal-C1	ACDBio	#400961
Software and algorithms
CellRanger v5	10x Genomics	http://10xgenomics.com
Cell Ranger ATAC (v2)	10x Genomics	http://10xgenomics.com
Cytoscape (v3.10.3)		https://cytoscape.org/
DeepLabCut (v2.3.4)		https://github.com/DeepLabCut/DeepLabCut
All R and Python codes		https://github.com/dkim195/HyDD2
